## Supplementary Table 1 for "Cisplatin Exposure Alters the Effects of Honokiol on Genes Involved in Outer Hair Cell Physiological Function"

### Sheet: README
Term	Explanation
Supplementary Data	This file contains additional data from the analysis of genes involved in outer hair cell (OHC) function. The RNA-seq data were obtained from the publicly available dataset GSE328003.
Gene_panel	This sheet shows the genes included in the study. The genes were grouped by their roles in mechanotransduction, electrical response, prestin-mediated electromotility, and efferent regulation.
Four_group_summary	This sheet shows gene expression in the four treatment groups: control, honokiol (HNK), cisplatin (CIS), and honokiol + cisplatin (HNK+CIS). The number of samples (n), mean and median log2 expression, standard deviation (SD), and standard error of the mean (SEM) are shown for each gene.
OHC_interaction_results	This sheet shows the HNK × CIS interaction results. The interaction was defined as (HNK+CIS − CIS) − (HNK − control). The interaction log2 fold change, standard error (SE), Wald statistic, P value, and false discovery rate (FDR) are shown. An FDR < 0.05 was considered statistically significant. Group expression values and HNK differences are descriptive summaries of transformed expression and are…
Abbreviations and definitions	OHC, outer hair cell; HNK, honokiol; CIS, cisplatin; HNK+CIS, honokiol + cisplatin; MET, mechanoelectrical transduction; SD, standard deviation; SEM, standard error of the mean; SE, standard error; FDR, false discovery rate; log2FC, log2 fold change.
Treatment groups	Control, vehicle-treated mice; HNK, honokiol-treated mice; CIS, cisplatin-treated mice; HNK+CIS, mice treated with honokiol 1 hour before cisplatin.
Interaction definition	The HNK × CIS interaction was defined as (HNK+CIS − CIS) − (HNK − Control). A negative interaction indicates that the effect of HNK is more negative (or less positive) in the presence of cisplatin than in its absence; it does not by itself indicate a detrimental biological effect. FDR < 0.05 was considered statistically significant.
Analysis	RNA-seq data were re-quantified using Salmon with the Mus musculus GRCm39 annotation (Ensembl release 113). Differential expression and interaction analyses were performed using DESeq2 with a factorial model including batch, HNK, CIS, and the HNK × CIS interaction.

### Sheet: Gene_panel
gene_name	process
Cdh23	Mechanotransduction and hair-bundle function
Ush1c	Mechanotransduction and hair-bundle function
Ush1g	Mechanotransduction and hair-bundle function
Myo7a	Mechanotransduction and hair-bundle function
Lhfpl5	Mechanotransduction and hair-bundle function
Tmie	Mechanotransduction and hair-bundle function
Tmc1	Mechanotransduction and hair-bundle function
Cib2	Mechanotransduction and hair-bundle function
Tomt	Mechanotransduction and hair-bundle function
Espn	Mechanotransduction and hair-bundle function
Pcdh15	Mechanotransduction and hair-bundle function
Cib3	Mechanotransduction and hair-bundle function
Kcnq4	Membrane potential and ion homeostasis
Kcna10	Membrane potential and ion homeostasis
Atp1a1	Membrane potential and ion homeostasis
Atp1b1	Membrane potential and ion homeostasis
Atp2b2	Membrane potential and ion homeostasis
Slc26a5	Prestin-mediated electromotility
Chrna9	Efferent regulation
Chrna10	Efferent regulation
Kcnn2	Efferent regulation
Kcnma1	Efferent regulation

### Sheet: Four_group_summary
gene_name	treatment	n	mean_log2_expression	median_log2_expression	SD	SEM
Chrna10	Control	9	10.8238	12.5806	3.66393	1.22131
Chrna10	HNK	8	13.8376	13.6152	0.671006	0.237237
Chrna10	CIS	8	13.6815	13.6611	0.775029	0.274014
Chrna10	HNK+CIS	7	8.91964	10.6776	3.88751	1.46934
Chrna9	Control	9	7.50189	9.164	3.75944	1.25315
Chrna9	HNK	8	12.1208	12.2639	0.81434	0.287913
Chrna9	CIS	8	10.3596	10.7884	1.51204	0.534587
Chrna9	HNK+CIS	7	4.37498	4.314	2.86329	1.08222
Kcnma1	Control	9	8.9001	8.44287	1.63572	0.545239
Kcnma1	HNK	8	8.79516	8.70873	1.14722	0.405602
Kcnma1	CIS	8	10.0658	10.1664	1.1082	0.391808
Kcnma1	HNK+CIS	7	8.20872	8.21207	0.803585	0.303727
Kcnn2	Control	9	8.71449	9.619	2.62868	0.876227
Kcnn2	HNK	8	12.4143	12.6743	0.812066	0.287109
Kcnn2	CIS	8	12.4671	12.6014	1.01614	0.359258
Kcnn2	HNK+CIS	7	8.82944	9.22327	2.37382	0.897221
Cdh23	Control	9	9.79798	10.2969	1.35831	0.452769
Cdh23	HNK	8	11.1871	11.3164	1.00673	0.355931
Cdh23	CIS	8	11.006	11.6107	1.61198	0.569919
Cdh23	HNK+CIS	7	8.78628	8.38576	2.09157	0.790539
Cib2	Control	9	10.7459	12.2338	4.03975	1.34658
Cib2	HNK	8	15.9962	16.1413	0.481811	0.170346
Cib2	CIS	8	14.4367	14.6183	1.10079	0.389186
Cib2	HNK+CIS	7	8.63633	9.46874	3.51788	1.32964
Espn	Control	9	10.015	11.0776	2.63876	0.879586
Espn	HNK	8	12.2569	12.4008	0.786813	0.27818
Espn	CIS	8	12.2873	12.2369	0.791049	0.279678
Espn	HNK+CIS	7	9.53501	10.936	3.19436	1.20736
Lhfpl5	Control	9	10.6144	9.84385	1.95968	0.653226
Lhfpl5	HNK	8	14.9583	15.0427	0.563382	0.199186
Lhfpl5	CIS	8	13.7539	13.5812	0.671412	0.23738
Lhfpl5	HNK+CIS	7	9.18779	11.0288	4.09256	1.54684
Myo7a	Control	9	13.3585	13.1955	0.838377	0.279459
Myo7a	HNK	8	10.4714	10.6253	0.673251	0.23803
Myo7a	CIS	8	12.4909	12.6558	0.732159	0.258857
Myo7a	HNK+CIS	7	13.3804	13.4869	0.51742	0.195566
Pcdh15	Control	9	8.62422	8.63025	1.99479	0.664929
Pcdh15	HNK	8	10.0575	9.75015	1.15924	0.409852
Pcdh15	CIS	8	6.94202	6.30415	2.98408	1.05503
Pcdh15	HNK+CIS	7	7.36688	7.5362	1.08679	0.410768
Tmc1	Control	9	12.2099	12.7347	2.30759	0.769197
Tmc1	HNK	8	14.0921	14.0659	0.541987	0.191621
Tmc1	CIS	8	14.3461	14.4042	0.662006	0.234055
Tmc1	HNK+CIS	7	10.4667	11.7167	2.96685	1.12136
Tmie	Control	9	7.61121	9.03379	3.35097	1.11699
Tmie	HNK	8	10.5112	10.3893	0.911441	0.322243
Tmie	CIS	8	10.9223	10.9659	1.10361	0.390183
Tmie	HNK+CIS	7	7.99581	7.29442	2.41377	0.912318
Tomt	Control	9	9.69354	11.1672	3.3893	1.12977
Tomt	HNK	8	13.5866	13.8417	0.62511	0.22101
Tomt	CIS	8	12.9889	13.1987	0.983759	0.347811
Tomt	HNK+CIS	7	6.69122	4.59123	4.15706	1.57122
Ush1c	Control	9	11.8723	12.7323	2.80294	0.934315
Ush1c	HNK	8	12.4252	12.6255	0.552831	0.195455
Ush1c	CIS	8	13.4989	13.8376	1.00222	0.354339
Ush1c	HNK+CIS	7	9.55438	10.6453	2.63903	0.997458
Ush1g	Control	9	3.91274	3.97086	1.8396	0.6132
Ush1g	HNK	8	2.65218	0.976724	3.11687	1.10198
Ush1g	CIS	8	3.83017	2.43964	4.15528	1.46911
Ush1g	HNK+CIS	7	2.89868	2.99068	1.18094	0.446352
Atp1a1	Control	9	8.15132	8.82042	1.49394	0.497979
Atp1a1	HNK	8	9.80313	9.82914	0.2626	0.092843
Atp1a1	CIS	8	9.12619	8.92003	0.681826	0.241062
Atp1a1	HNK+CIS	7	6.59593	7.17802	1.98984	0.75209
Atp1b1	Control	9	8.64832	8.1473	2.39115	0.79705
Atp1b1	HNK	8	9.72211	10.7574	4.10306	1.45065
Atp1b1	CIS	8	6.29193	7.97766	4.25778	1.50535
Atp1b1	HNK+CIS	7	8.07864	7.18986	3.01156	1.13826
Atp2b2	Control	9	9.93686	10.4224	2.5481	0.849367
Atp2b2	HNK	8	12.385	12.3678	0.698813	0.247068
Atp2b2	CIS	8	12.8281	12.6591	0.492342	0.174069
Atp2b2	HNK+CIS	7	10.355	10.4105	2.02886	0.766837
Kcna10	Control	9	6.89482	5.35916	4.86063	1.62021
Kcna10	HNK	8	14.1734	14.3902	0.828632	0.292965
Kcna10	CIS	8	13.1	13.8868	1.52929	0.540687
Kcna10	HNK+CIS	7	8.23688	9.98364	3.18526	1.20392
Kcnq4	Control	9	8.88059	10.2166	3.01064	1.00355
Kcnq4	HNK	8	11.0777	11.0274	0.735471	0.260028
Kcnq4	CIS	8	11.7679	11.6498	0.736249	0.260303
Kcnq4	HNK+CIS	7	8.07728	9.81948	3.11303	1.17661
Slc26a5	Control	9	9.08005	9.92321	3.62965	1.20988
Slc26a5	HNK	8	12.549	12.6254	0.858672	0.303586
Slc26a5	CIS	8	12.3398	12.4278	0.63334	0.223919
Slc26a5	HNK+CIS	7	7.82769	9.10685	3.04319	1.15022

### Sheet: OHC_interaction_results
process	gene_name	interaction_log2FC	interaction_SE	interaction_Wald_stat	interaction_pvalue	interaction_FDR
Mechanotransduction and hair-bundle function	Cdh23	-2.60809	1.05998	-2.46052	0.0138737	0.0315921
Mechanotransduction and hair-bundle function	Ush1c	-2.05457	0.930573	-2.20786	0.0272542	0.0557283
Mechanotransduction and hair-bundle function	Ush1g	-2.27922	2.00364	-1.13754	0.255313	0.350174
Mechanotransduction and hair-bundle function	Myo7a	3.91535	0.597174	6.55646	5.50985e-11	2.33559e-09
Mechanotransduction and hair-bundle function	Lhfpl5	-5.60135	1.2302	-4.55319	5.28379e-06	4.16701e-05
Mechanotransduction and hair-bundle function	Tmie	-2.74646	1.18761	-2.31259	0.0207453	0.0442723
Mechanotransduction and hair-bundle function	Tmc1	-2.95398	1.00341	-2.94395	0.00324054	0.0092841
Mechanotransduction and hair-bundle function	Cib2	-6.90651	1.17054	-5.90027	3.62903e-09	8.64789e-08
Mechanotransduction and hair-bundle function	Tomt	-4.94738	1.44933	-3.41355	0.000641225	0.00236605
Mechanotransduction and hair-bundle function	Espn	-2.30329	1.00854	-2.28378	0.0223846	0.0472503
Mechanotransduction and hair-bundle function	Pcdh15	-3.95891	1.51724	-2.60929
Membrane potential and ion homeostasis	Kcnq4	-3.05498	1.0309	-2.96341	0.00304253	0.00879684
Membrane potential and ion homeostasis	Kcna10	-6.87395	1.56389	-4.39541	1.10564e-05	7.81981e-05
Membrane potential and ion homeostasis	Atp1a1	-3.03316	0.861502	-3.52078	0.000430283	0.00168947
Membrane potential and ion homeostasis	Atp1b1	-0.0109179	1.81762	-0.00600669	0.995207	0.996847
Membrane potential and ion homeostasis	Atp2b2	-2.67251	1.0072	-2.6534	0.00796848	0.0198525
Prestin-mediated electromotility	Slc26a5	-5.05821	1.02624	-4.92888	8.27041e-07	8.55369e-06
Efferent regulation	Chrna9	-6.25135	1.43936	-4.34314	1.40458e-05	9.51166e-05
Efferent regulation	Chrna10	-4.16655	1.14643	-3.63438	0.000278653	0.00118158
Efferent regulation	Kcnn2	-4.55802	1.10405	-4.12847	3.65192e-05	0.000212886
Efferent regulation	Kcnma1	-1.44901	0.907114	-1.59738	0.11018	0.177128

### Sheet: Gene_availability
gene_name	process	interaction_log2FC	interaction_pvalue	interaction_FDR
Cdh23	Mechanotransduction and hair-bundle function	-2.60809	0.0138737	0.0315921
Ush1c	Mechanotransduction and hair-bundle function	-2.05457	0.0272542	0.0557283
Ush1g	Mechanotransduction and hair-bundle function	-2.27922	0.255313	0.350174
Myo7a	Mechanotransduction and hair-bundle function	3.91535	5.50985e-11	2.33559e-09
Lhfpl5	Mechanotransduction and hair-bundle function	-5.60135	5.28379e-06	4.16701e-05
Tmie	Mechanotransduction and hair-bundle function	-2.74646	0.0207453	0.0442723
Tmc1	Mechanotransduction and hair-bundle function	-2.95398	0.00324054	0.0092841
Cib2	Mechanotransduction and hair-bundle function	-6.90651	3.62903e-09	8.64789e-08
Tomt	Mechanotransduction and hair-bundle function	-4.94738	0.000641225	0.00236605
Espn	Mechanotransduction and hair-bundle function	-2.30329	0.0223846	0.0472503
Pcdh15	Mechanotransduction and hair-bundle function	-3.95891
Cib3	Mechanotransduction and hair-bundle function
Kcnq4	Membrane potential and ion homeostasis	-3.05498	0.00304253	0.00879684
Kcna10	Membrane potential and ion homeostasis	-6.87395	1.10564e-05	7.81981e-05
Atp1a1	Membrane potential and ion homeostasis	-3.03316	0.000430283	0.00168947
Atp1b1	Membrane potential and ion homeostasis	-0.0109179	0.995207	0.996847
Atp2b2	Membrane potential and ion homeostasis	-2.67251	0.00796848	0.0198525
Slc26a5	Prestin-mediated electromotility	-5.05821	8.27041e-07	8.55369e-06
Chrna9	Efferent regulation	-6.25135	1.40458e-05	9.51166e-05
Chrna10	Efferent regulation	-4.16655	0.000278653	0.00118158
Kcnn2	Efferent regulation	-4.55802	3.65192e-05	0.000212886
Kcnma1	Efferent regulation	-1.44901	0.11018	0.177128
